# ILnc: Prioritizing Long Non-coding RNAs for Pan-cancer Analysis of Immune Cell Infiltration

**DOI:** 10.1101/2022.03.10.483725

**Authors:** Xinhui Li, Changbo Yang, Jing Bai, Yunjin Xie, Mengjia Xu, Hui Liu, Tingting Shao, Juan Xu, Xia Li

**Affiliations:** College of Bioinformatics Science and Technology, Harbin Medical University, Harbin 150081, China; Key Laboratory of Tropical Translational Medicine of Ministry of Education, College of Biomedical Information and Engineering, Hainan Medical University, Haikou 571199, China

**Author notes:** Equal contribution (Xinhui Li, Changbo Yang, Jing Bai). Corresponding authors. (Li X), (Xu J), (Shao T).

**Keywords:** Long non-coding RNA, Pan-cancer, Immune infiltration, Prognosis

## Abstract

The distribution and extent of immune cell infiltration into solid tumors play pivotal roles in cancer immunology and therapy. Here we introduced an immune long non-coding RNA (lncRNA) signature-based method (ILnc), for estimating the abundance of 14 immune cell types from lncRNA transcriptome data. Performance evaluation through pure immune cell data shows that our lncRNA signature sets can be more accurate than protein-coding gene signatures. We found that lncRNA signatures are significantly enriched to immune functions and pathways, such as immune response and T cell activation. In addition, the expression of these lncRNAs is significantly correlated with expression of marker genes in corresponding immune cells. Application of ILnc in 33 cancer types provides a global view of immune infiltration across cancers and we found that the abundance of most immune cells is significantly associated with patient clinical signatures. Finally, we identified six immune subtypes spanning cancer tissue types which were characterized by differences in immune cell infiltration, homologous recombination deficiency (HRD), expression of immune checkpoint genes, and prognosis. Altogether, these results demonstrate that ILnc is a powerful and exhibits broad utility for cancer researchers to estimate tumor immune infiltration, which will be a valuable tool for precise classification and clinical prediction.
