## Supplemental Table 1 for "ILnc: Prioritizing Long Non-coding RNAs for Pan-cancer Analysis of Immune Cell Infiltration"

### Sheet: Sheet1
Table S1. The source of 247 samples.
ID	Sample	Reference	Cell Types	Defined Method
GSE26530	8	Nordlund J, et al. Digital gene expression profiling of primary acute lymphoblastic leukemia cells. Leukemia. 2012;26(6):1218-1227.	B,CD3 T	Fractionated b-cells (CD19+) and t-cells (CD3+) isolated from peripheral blood of healthy donors were used as controls
GSE45734	5	Henn AD, et al. High-resolution temporal response patterns to influenza vaccine reveal a distinct human plasma cell gene signature. Sci Rep.2013;3:2327.	B	B cell samples were enriched from heparinized whole blood with RosetteSep Immunodensity separation (Stemcell Technologies, Vancouver, BC, Canada). Negative magnetic immunoaffinity bead separation columns (Miltenyi Biotec, Auburn, CA) were used with anti-CD3 (BD Bioscience, San Diego, CA) and anti-CD235 beads (Miltenyi Biotec, Auburn, CA) to further purify total Bc.
GSE45982	7	Béguelin W, et al. EZH2 is required for germinal center formation and somatic EZH2 mutations promote lymphoid transformation. Cancer Cell. 2013;23(5):677-692. Sullivan K, et al.2019.	Bnaive,B	Cells purified from normal fresh human tonsillectomy specimens by magnetic bead cell separation based on the expression the phenotypic marker IgD
GSE53419	8	Sullivan K, et al.2019.The SLE transcriptome exhibits evidence of chronic endotoxin exposure and has widespread dysregulation of non-coding and coding RNAs	Mono	Primary human monocytes were purified using elutriation and adherence from eight healthy controls and nine SLE patients with no other autoimmunity
GSE55320	13	Seumois G, et al. Epigenomic analysis of primary human T cells reveals enhancers associated with TH2 memory cell differentiation and asthma susceptibility. Nat Immunol. 2014;15(8):777-788.	TCD4Th1CD45RA,TCD4Th2CD45RA,TCD4naive	T cells subtypes were isolated from Peripheral Blood mononuclear cell fraction (PBMC). CD4+ T cells were isolated by a magnetic selection and subsequently stained with an appropriate pannel of surfce markers. CCR4+, CCR4- and naive T cells were then directly sorted by Flow cytometry into lysis buffer (Trizol LS).
GSE55536	6	Zhang H, et al. Functional analysis and transcriptomic profiling of iPSC-derived macrophages and their application in modeling Mendelian disease. Circ Res. 2015;117(1):17-28.	M0,M1,M2	PBMC were cultured in 20% FBS/RPMI with 100 ng/ml human M-CSF (Peprotech, Rocky Hill, NJ) for 7 days to induce differentiation to macrophages. iPSC were differentiated to macrophages according to established protocols and maintained in 20% FBS/RPMI with 100 ng/ml human M-CSF.
GSE56179	7	Arlehamn CL, et al. Transcriptional profile of tuberculosis antigen-specific T cells reveals novel multifunctional features. J Immunol. 2014;193(6):2931-2940.	TCD4Th1,TCD4Th2,TCD4Th17	From PBMC fraction of leukapheresis pouch, CD4 T cells were purified using the Miltenyi T cell isolation kit II according to manufacturer’s instructions.For RNAseq of activated cells; Th* cells were sorted from purified CD4+ T cells on a BD Aria flow cytometer.
GSE57494	20	Lewis ND, et al. A GPBAR1 (TGR5) small molecule agonist shows specific inhibitory effects on myeloid cell activation in vitro and reduces experimental autoimmune encephalitis (EAE) in vivo. PLoS One. 2014;9(6):e100883.	Mono	Primary human CD14+/CD16+ monocytes were isolated by negative selection (StemCell Technologies) and used directly.
GSE58596	10	Weinstein JS, et al. Global transcriptome analysis and enhancer landscape of human primary T follicular helper and T effector lymphocytes. Blood. 2014;124(25):3719-3729.	TCD4naive,TCD4TFH,TCD4TEFF	CD4+ T lymphocytes were enriched using a negative selection biotin-based magnetic separation kit (EasySep; StemCell Technologies)
GSE59846	12	Komori HK, et al. Defining CD4 T cell memory by the epigenetic landscape of CpG DNA methylation. J Immunol. 2015;194(4):1565-1579.	TCD4naive,TCD4memory,TCD4Memoryactive,TCD4naiveactive	Naïve and memooy CD4 cells were negatively selected using magnetic beads (Stem Cell Technologies). CD8 T cells and CD19 B cells were positively selected on magnetic beads (Miltenyi Biotec).
GSE60482	4	Vahedi G, et al. Super-enhancers delineate disease-associated regulatory nodes in T cells. Nature. 2015;520(7548):558-562.	TCD4naive	Naïve CD4+CD44-CD62L+ T cells were isolated and sorted on the flow cytometer.
GSE62408	6	Hrdlickova B, et al. Expression profiles of long non-coding RNAs located in autoimmune disease-associated regions reveal immune cell-type specificity. Genome Med. 2014;6(10):88.	NK.B.Mono.TCD4naive.TCD8naive.Granulocyte	Peripheral blood mononuclear cells (PBMCs) were isolated by Ficoll Paque Plus (GE Healthcare Life Sciences, Uppsala, Sweden) gradient centrifugation and subjected to staining for FACS analysis.
GSE64182	3	Pacis A, et al. Bacterial infection remodels the DNA methylation landscape of human dendritic cells. Genome Res. 2015;25(12):1801-1811.	DC	Peripheral blood mononuclear cells (PBMCs) were isolated from buffy coats by Ficoll-Paque centrifugation. Blood monocytes were then purified from PBMCs by positive selection with magnetic CD14 MicroBeads (Miltenyi Biotech).
GSE64655	12	Hoek KL, et al. A cell-based systems biology assessment of human blood to monitor immune responses after influenza vaccination [published correction appears in PLoS One. 2015;10(3):e0122550].	B,DC,Mono,Neu,NK,TCD3	PBMC and PMN were fractionated from fresh human blood via ficoll separation. CD3+ T cells, CD11c+ mDC, CD14+ monocytes, CD15+ Neutrophils, CD19+ B cells and CD56+ NK cells were isolated from PBMC/PMN by MACS enrichment followed by FACS sorting.
GSE64713	2	Mitra S, et al. Interleukin-2 activity can be fine tuned with engineered receptor signaling clamps. Immunity. 2015;42(5):826-838.	TCD8naive	Buffy coats were obtained from healthy donors from the NIH Blood Bank, and peripheral blood mononuclear cells (PBMCs) were isolated by gradient centrifugation using lymphocyte separation medium (Mediatech, Inc., VA). Cells were isolated using the human CD8+ T-cell Isolation kit I (Miltenyi Biotec, Germany).
GSE66117	4	Kushwaha G, et al. Hypomethylation coordinates antagonistically with hypermethylation in cancer development: a case study of leukemia. Hum Genomics. 2016;10 Suppl 2(Suppl 2):18.	Bnaive,B	Primary B-cells were isolated from CLL using Dynal B-cell Isolation Kit (Invitrogen, Carlsbad, CA, USA); Normal B-cell samples were purchased from ALLCells.
GSE66385	11	Litjens NH, et al. Allogeneic Mature Human Dendritic Cells Generate Superior Alloreactive Regulatory T Cells in the Presence of IL-15. J Immunol. 2015;194(11):5282-5293.	TtregsDC.Ttregs,TtregsaCD3/aCD28	A highly enriched nTreg-fraction (CD4+CD25brightCD127- T cells) was alloAg-specific expanded using HLA-mismatched immature, mature monocyte-derived dendritic cells (moDC) or peripheral blood mononuclear. Expansion was performed in a polyclonal manner using anti-CD3/anti-CD28 coated beads (aCD3/aCD28 T-cell expander dynabeads, Invitrogen Dynal Oslo, Norway) at a 1:1 ratio or expanded in an antigen…
GSE66763	6	Cao Y, et al. Functional inflammatory profiles distinguish myelin-reactive T cells from patients with multiple sclerosis. Sci Transl Med. 2015;7(287):287ra74.	TCD4CCR6	Naïve, CCR6− and CCR6+ memory CD4+ T from paired MS patients and healthy controls were pre-sorted and cultured in 96-well round-bottom plates (Costar)
GSE66895	3	Jiang K, et al. Disease-Associated Single-Nucleotide Polymorphisms From Noncoding Regions in Juvenile Idiopathic Arthritis Are Located Within or Adjacent to Functional Genomic Elements of Human Neutrophils and CD4+ T Cells. Arthritis Rheumatol. 2015;67(7):1966-1977.	Neu	Peripheral blood mononuclear cells were separated from neutrophils and red blood cells by subjecting the CPT tubes directly to density-gradient centrifugation.
GSE68482	3	Zhang WC, et al. High salt primes a specific activation state of macrophages, M(Na). Cell Res. 2015;25(8):893-910.	macro	monocyte differentiation into macrophages were induced by 6-day treatment of 100ng/ml M-CSF.
GSE68795	4	Durrans A, et al. Identification of Reprogrammed Myeloid Cell Transcriptomes in NSCLC. PLoS One. 2015;10(6):e0129123.	Neu	After staining with proper antibody of surface markers, cells were sorted usign BD Aria II sorter.
GSE72502	3	Hung T, et al. The Ro60 autoantigen binds endogenous retroelements and regulates inflammatory gene expression. Science. 2015;350(6259):455-459.	Mono	PBMCs from healthy donors were isolated from heparinized peripheral venous blood using LSM-Lymphocyte separation medium (MP Bio) and centrifugation through a Leucosep column (Thomas scientific).
GSE30811	3	Zawada AM, et al. SuperSAGE evidence for CD14++CD16+ monocytes as a third monocyte subset. Blood. 2011;118(12):e50-e61.	Mono	PBMCs from healthy donors were isolated from heparinized peripheral venous blood using LSM-Lymphocyte separation medium (MP Bio) and centrifugation through a Leucosep column (Thomas scientific).
GSE33772	1	Salzman J, et al. Circular RNAs are the predominant transcript isoform from hundreds of human genes in diverse cell types. PLoS One. 2012;7(2):e30733.	Neu	The buffy coat was isolated by pipetting after centrifugation. CD19+, CD34+, and neutrophils that were isolated from the bone marrow of a single individual were purchased from All Cells Inc (Emeryville, CA).
GSE34260	1	Quintin J, et al. Candida albicans infection affords protection against reinfection via functional reprogramming of monocytes. Cell Host Microbe. 2012;12(2):223-232.	Mono	Adherent monocytes from were obtained in 150 mm dishes by incubating 150 x10e6 PBMCs for 1 hour in a total volume of 20 mL.
GSE36952	6	Beyer M, et al. High-resolution transcriptome of human macrophages. PLoS One. 2012;7(9):e45466.	M1,M2	Macrophages were harvested and directly lyzed using Trizol reagent.
GSE40131	3	Pena OM, et al. Synthetic cationic peptide IDR-1018 modulates human macrophage differentiation. PLoS One. 2013;8(1):e52449.	Mono	after peripheral blood mononuclear cell isolation in PBS, adherent monocytes were gently washed and treated with the different stimuli as follows: IFNcat 20 ng/ml (Immunotools, Friesoythe, Germany) for M1 differentiation, M-CSF (Research Diagnostic Inc, Concord, MA) at 10 ng/ml for M2 differentiation and IDR-1018 at 5 ug/ml.
GSE40548	3	Wright HL, et al. Thomas HB, Moots RJ, Edwards SW. RNA-seq reveals activation of both common and cytokine-specific pathways following neutrophil priming. PLoS One. 2013;8(3):e58598.	Neu	Neutrophils were isolated from peripheral blood and incubated for 1h with TNF-alpha (10 ng/mL) or GM-CSF (5 ng/mL)
GSE40718	10	Qian F, et al. Identification of genes critical for resistance to infection by West Nile virus using RNA-Seq analysis. Viruses. 2013;5(7):1664-1681.	macro	Peripheral blood mononuclear cells (PBMCs) were isolated using Ficoll-Hypaque (GE Healthcare, NJ) , and adherent monocytes were incubated 6-8 days to mature into macrophages.
E−MTAB−2319	63	Ranzani V, Rossetti G, Panzeri I, et al. The long intergenic noncoding RNA landscape of human lymphocytes highlights the regulation of T cell differentiation by linc-MAF-4. Nat Immunol. 2015;16(3):318-325. doi:10.1038/ni.3093	CD4 TH1,CD4 TH17,CD4 TH2,CD4 Treg,CD4 Naive,B Naive,B Memory,CD4 Central Memory,CD4 Effector Memory,CD8 Naive,CD8 Central Memory,CD8 Effector Memory,B CD5	Purification of primary immunological cell subsets Blood buffy coat cells of healthy donors were obtained from Fondazione I.R.C.C.S. Ca Granda Ospedale Maggiore Policlinico in Milan and peripheral blood mononuclear cells were isolated by Ficoll-hypaque density gradient centrifugation. Human blood primary lymphocyte subsets were purified >95% by cell sorting using different combinations of surface…
