## Supplemental Table 4 for "ILnc: Prioritizing Long Non-coding RNAs for Pan-cancer Analysis of Immune Cell Infiltration"

### Sheet: Sheet1
Table S4. Functional enrichment results (Pathway).
Cell	Pathway	FDR	ng	ncommon
B	Leukocyte Extravasation Signaling	2.65e-05	192	82
B	Granulocyte Adhesion and Diapedesis	4.73e-05	163	70
B	PKC_ Signaling in T Lymphocytes	7.46e-05	107	51
B	Fc_ Receptor-mediated Phagocytosis in Macrophages and Monocytes	7.9e-05	92	45
B	Acute Myeloid Leukemia Signaling	0.000172	76	38
B	Ephrin B Signaling	0.000175	73	37
B	Role of Macrophages, Fibroblasts and Endothelial Cells in Rheumatoid Arthritis	0.000227	282	108
B	NF-_B Signaling	0.000246	157	66
B	fMLP Signaling in Neutrophils	0.000275	106	48
B	B Cell Receptor Signaling	0.000316	155	65
B	Tec Kinase Signaling	0.000341	149	63
B	Production of Nitric Oxide and Reactive Oxygen Species in Macrophages	0.000344	179	73
B	Role of NFAT in Regulation of the Immune Response	0.000663	160	65
B	Dendritic Cell Maturation	0.00112	159	63
B	CTLA4 Signaling in Cytotoxic T Lymphocytes	0.00138	82	37
B	Agranulocyte Adhesion and Diapedesis	0.00161	173	66
B	CD28 Signaling in T Helper Cells	0.00162	107	45
B	PI3K Signaling in B Lymphocytes	0.00164	122	50
B	Natural Killer Cell Signaling	0.00191	105	43
B	Fc_RIIB Signaling in B Lymphocytes	0.00201	41	21
B	CCR3 Signaling in Eosinophils	0.00201	112	46
B	Fc Epsilon RI Signaling	0.00392	106	43
B	Acute Phase Response Signaling	0.00414	167	62
B	Type I Diabetes Mellitus Signaling	0.00553	101	41
B	T Cell Receptor Signaling	0.00553	94	38
DC	Ephrin B Signaling	1.41e-05	73	44
DC	Granulocyte Adhesion and Diapedesis	2.67e-05	163	80
DC	Leukocyte Extravasation Signaling	7.78e-05	192	90
DC	Fc_ Receptor-mediated Phagocytosis in Macrophages and Monocytes	0.000174	92	49
DC	Tec Kinase Signaling	0.000178	149	72
DC	fMLP Signaling in Neutrophils	0.000204	106	54
DC	PKC_ Signaling in T Lymphocytes	0.000329	107	54
DC	Acute Myeloid Leukemia Signaling	0.000332	76	41
DC	Production of Nitric Oxide and Reactive Oxygen Species in Macrophages	0.000417	179	82
DC	Role of Macrophages, Fibroblasts and Endothelial Cells in Rheumatoid Arthritis	0.000417	282	120
DC	Role of IL-17F in Allergic Inflammatory Airway Diseases	0.000434	41	25
DC	B Cell Receptor Signaling	0.000458	155	72
DC	Agranulocyte Adhesion and Diapedesis	0.000713	173	77
DC	NF-_B Signaling	0.001	157	71
DC	Role of NFAT in Regulation of the Immune Response	0.00121	160	72
DC	Acute Phase Response Signaling	0.00168	167	73
DC	Antigen Presentation Pathway	0.00239	34	20
DC	CD28 Signaling in T Helper Cells	0.00252	107	50
DC	PI3K Signaling in B Lymphocytes	0.00255	122	56
DC	Dendritic Cell Maturation	0.00256	159	69
DC	CCR3 Signaling in Eosinophils	0.00384	112	51
DC	Tumoricidal Function of Hepatic Natural Killer Cells	0.00415	24	15
DC	Chronic Myeloid Leukemia Signaling	0.00749	92	42
Granulocytes	fMLP Signaling in Neutrophils	5.88e-06	106	63
Granulocytes	Ephrin B Signaling	4.59e-05	73	45
Granulocytes	Granulocyte Adhesion and Diapedesis	8.16e-05	163	83
Granulocytes	Role of IL-17F in Allergic Inflammatory Airway Diseases	0.000108	41	28
Granulocytes	Acute Myeloid Leukemia Signaling	0.000128	76	45
Granulocytes	B Cell Receptor Signaling	0.000199	155	79
Granulocytes	PKC_ Signaling in T Lymphocytes	0.000283	107	58
Granulocytes	Chronic Myeloid Leukemia Signaling	0.000311	92	51
Granulocytes	NF-_B Signaling	0.000406	157	78
Granulocytes	Role of NFAT in Regulation of the Immune Response	0.000406	160	80
Granulocytes	PI3K Signaling in B Lymphocytes	0.000579	122	63
Granulocytes	Fc_ Receptor-mediated Phagocytosis in Macrophages and Monocytes	0.000594	92	50
Granulocytes	Leukocyte Extravasation Signaling	0.000679	192	92
Granulocytes	CD28 Signaling in T Helper Cells	0.000679	107	56
Granulocytes	Tec Kinase Signaling	0.00127	149	73
Granulocytes	Agranulocyte Adhesion and Diapedesis	0.00131	173	81
Granulocytes	Antigen Presentation Pathway	0.0014	34	22
Granulocytes	Role of Macrophages, Fibroblasts and Endothelial Cells in Rheumatoid Arthritis	0.00186	282	125
Granulocytes	CCR3 Signaling in Eosinophils	0.00202	112	56
Granulocytes	Production of Nitric Oxide and Reactive Oxygen Species in Macrophages	0.0023	179	84
Granulocytes	T Cell Receptor Signaling	0.00393	94	47
Granulocytes	Fc_RIIB Signaling in B Lymphocytes	0.00852	41	23
M0	Role of NFAT in Regulation of the Immune Response	4.23e-06	160	91
M0	fMLP Signaling in Neutrophils	4.23e-06	106	65
M0	NF-_B Signaling	6.26e-06	157	90
M0	PKC_ Signaling in T Lymphocytes	7.85e-06	107	65
M0	CD28 Signaling in T Helper Cells	2.68e-05	107	63
M0	B Cell Receptor Signaling	4.07e-05	155	85
M0	Dendritic Cell Maturation	4.98e-05	159	87
M0	PI3K Signaling in B Lymphocytes	5.29e-05	122	69
M0	Role of Macrophages, Fibroblasts and Endothelial Cells in Rheumatoid Arthritis	5.9e-05	282	142
M0	Granulocyte Adhesion and Diapedesis	7.16e-05	163	88
M0	Leukocyte Extravasation Signaling	8.02e-05	192	101
M0	Acute Myeloid Leukemia Signaling	8.07e-05	76	47
M0	Ephrin B Signaling	9.52e-05	73	45
M0	Fc_ Receptor-mediated Phagocytosis in Macrophages and Monocytes	0.000144	92	54
M0	iCOS-iCOSL Signaling in T Helper Cells	0.0002	97	55
M0	T Cell Receptor Signaling	0.000346	94	53
M0	Production of Nitric Oxide and Reactive Oxygen Species in Macrophages	0.000537	179	91
M0	Role of IL-17F in Allergic Inflammatory Airway Diseases	0.000579	41	27
M0	Acute Phase Response Signaling	0.000608	167	86
M0	CTLA4 Signaling in Cytotoxic T Lymphocytes	0.000668	82	47
M0	Natural Killer Cell Signaling	0.000833	105	56
M0	Type I Diabetes Mellitus Signaling	0.00107	101	55
M0	CCR3 Signaling in Eosinophils	0.00132	112	59
M0	Tec Kinase Signaling	0.00143	149	76
M0	Chronic Myeloid Leukemia Signaling	0.00172	92	50
M0	Tumoricidal Function of Hepatic Natural Killer Cells	0.00174	24	17
M0	Regulation of IL-2 Expression in Activated and Anergic T Lymphocytes	0.00241	75	41
M0	Agranulocyte Adhesion and Diapedesis	0.00367	173	84
M0	Fc_RIIB Signaling in B Lymphocytes	0.00388	41	25
M0	Antigen Presentation Pathway	0.00491	34	21
M1	Granulocyte Adhesion and Diapedesis	2.67e-05	163	86
M1	Acute Myeloid Leukemia Signaling	3.89e-05	76	46
M1	fMLP Signaling in Neutrophils	4.18e-05	106	59
M1	Ephrin B Signaling	5.36e-05	73	44
M1	Dendritic Cell Maturation	0.000144	159	81
M1	Role of IL-17F in Allergic Inflammatory Airway Diseases	0.000191	41	27
M1	Agranulocyte Adhesion and Diapedesis	0.000191	173	86
M1	Leukocyte Extravasation Signaling	0.000212	192	94
M1	Role of Macrophages, Fibroblasts and Endothelial Cells in Rheumatoid Arthritis	0.000244	282	131
M1	NF-_B Signaling	0.000338	157	79
M1	Acute Phase Response Signaling	0.000356	167	83
M1	Fc_ Receptor-mediated Phagocytosis in Macrophages and Monocytes	0.000431	92	50
M1	Tec Kinase Signaling	0.000473	149	74
M1	B Cell Receptor Signaling	0.000559	155	76
M1	Role of NFAT in Regulation of the Immune Response	0.000832	160	77
M1	PKC_ Signaling in T Lymphocytes	0.000904	107	55
M1	Production of Nitric Oxide and Reactive Oxygen Species in Macrophages	0.000911	179	85
M1	PI3K Signaling in B Lymphocytes	0.00128	122	60
M1	Antigen Presentation Pathway	0.00245	34	21
M1	CCR3 Signaling in Eosinophils	0.00576	112	53
M1	Fc_RIIB Signaling in B Lymphocytes	0.00589	41	23
M1	Chronic Myeloid Leukemia Signaling	0.00644	92	45
M1	Tumoricidal Function of Hepatic Natural Killer Cells	0.00859	24	15
M1	Type I Diabetes Mellitus Signaling	0.00881	101	48
M2	fMLP Signaling in Neutrophils	1.18e-05	106	60
M2	Leukocyte Extravasation Signaling	1.23e-05	192	98
M2	B Cell Receptor Signaling	1.5e-05	155	81
M2	Acute Myeloid Leukemia Signaling	1.59e-05	76	46
M2	Ephrin B Signaling	2.72e-05	73	44
M2	Granulocyte Adhesion and Diapedesis	3.7e-05	163	81
M2	Role of NFAT in Regulation of the Immune Response	4.43e-05	160	81
M2	PI3K Signaling in B Lymphocytes	4.62e-05	122	65
M2	Fc_ Receptor-mediated Phagocytosis in Macrophages and Monocytes	4.67e-05	92	52
M2	Role of Macrophages, Fibroblasts and Endothelial Cells in Rheumatoid Arthritis	4.69e-05	282	130
M2	NF-_B Signaling	5.31e-05	157	79
M2	PKC_ Signaling in T Lymphocytes	7.19e-05	107	58
M2	Role of IL-17F in Allergic Inflammatory Airway Diseases	0.000121	41	27
M2	Dendritic Cell Maturation	0.000333	159	76
M2	Acute Phase Response Signaling	0.000352	167	79
M2	Tec Kinase Signaling	0.00038	149	73
M2	Agranulocyte Adhesion and Diapedesis	0.000416	173	81
M2	CD28 Signaling in T Helper Cells	0.000786	107	54
M2	Production of Nitric Oxide and Reactive Oxygen Species in Macrophages	0.00107	179	83
M2	CCR3 Signaling in Eosinophils	0.00134	112	55
M2	Antigen Presentation Pathway	0.0015	34	21
M2	Fc_RIIB Signaling in B Lymphocytes	0.00204	41	24
M2	Chronic Myeloid Leukemia Signaling	0.0025	92	46
M2	T Cell Receptor Signaling	0.00269	94	46
M2	Natural Killer Cell Signaling	0.00281	105	50
M2	Tumoricidal Function of Hepatic Natural Killer Cells	0.00521	24	15
M2	Fc Epsilon RI Signaling	0.00984	106	49
Macrophage	Fc_ Receptor-mediated Phagocytosis in Macrophages and Monocytes	0.000401	92	41
Macrophage	Ephrin B Signaling	0.000472	73	34
Macrophage	Granulocyte Adhesion and Diapedesis	0.000483	163	62
Macrophage	Agranulocyte Adhesion and Diapedesis	0.000769	173	64
Macrophage	Production of Nitric Oxide and Reactive Oxygen Species in Macrophages	0.000876	179	68
Macrophage	Leukocyte Extravasation Signaling	0.00485	192	67
Macrophage	Tec Kinase Signaling	0.00572	149	54
Macrophage	CCR3 Signaling in Eosinophils	0.00898	112	41
Macrophage	fMLP Signaling in Neutrophils	0.00966	106	39
Monocyte	Granulocyte Adhesion and Diapedesis	1.46e-05	163	73
Monocyte	Production of Nitric Oxide and Reactive Oxygen Species in Macrophages	2.91e-05	179	79
Monocyte	NF-_B Signaling	7.25e-05	157	69
Monocyte	Fc_ Receptor-mediated Phagocytosis in Macrophages and Monocytes	7.25e-05	92	46
Monocyte	fMLP Signaling in Neutrophils	0.000141	106	50
Monocyte	Dendritic Cell Maturation	0.000263	159	67
Monocyte	Agranulocyte Adhesion and Diapedesis	0.000333	173	71
Monocyte	Tec Kinase Signaling	0.000396	149	64
Monocyte	Ephrin B Signaling	0.000419	73	36
Monocyte	CD28 Signaling in T Helper Cells	0.000557	107	48
Monocyte	Role of NFAT in Regulation of the Immune Response	0.000697	160	66
Monocyte	Leukocyte Extravasation Signaling	0.000855	192	76
Monocyte	Acute Myeloid Leukemia Signaling	0.00107	76	36
Monocyte	PKC_ Signaling in T Lymphocytes	0.00111	107	47
Monocyte	Role of IL-17F in Allergic Inflammatory Airway Diseases	0.00137	41	22
Monocyte	Role of Macrophages, Fibroblasts and Endothelial Cells in Rheumatoid Arthritis	0.00143	282	104
Monocyte	PI3K Signaling in B Lymphocytes	0.00152	122	51
Monocyte	B Cell Receptor Signaling	0.00185	155	62
Monocyte	Acute Phase Response Signaling	0.00229	167	65
Monocyte	Antigen Presentation Pathway	0.00416	34	18
Monocyte	Fc_RIIB Signaling in B Lymphocytes	0.00562	41	20
Monocyte	Fc Epsilon RI Signaling	0.0093	106	42
Monocyte	CTLA4 Signaling in Cytotoxic T Lymphocytes	0.0093	82	34
Neutrophil	Ephrin B Signaling	0.000175	73	42
Neutrophil	Fc_ Receptor-mediated Phagocytosis in Macrophages and Monocytes	0.000189	92	50
Neutrophil	Granulocyte Adhesion and Diapedesis	0.00129	163	73
Neutrophil	PI3K Signaling in B Lymphocytes	0.0021	122	58
Neutrophil	fMLP Signaling in Neutrophils	0.00264	106	51
Neutrophil	Agranulocyte Adhesion and Diapedesis	0.00384	173	74
Neutrophil	Role of NFAT in Regulation of the Immune Response	0.00392	160	71
Neutrophil	Role of IL-17F in Allergic Inflammatory Airway Diseases	0.00412	41	23
Neutrophil	Acute Myeloid Leukemia Signaling	0.00455	76	38
Neutrophil	PKC_ Signaling in T Lymphocytes	0.00497	107	50
NK	Granulocyte Adhesion and Diapedesis	3.95e-05	163	74
NK	Tumoricidal Function of Hepatic Natural Killer Cells	0.000334	24	17
NK	Leukocyte Extravasation Signaling	0.000387	192	81
NK	PKC_ Signaling in T Lymphocytes	0.000387	107	51
NK	Role of Macrophages, Fibroblasts and Endothelial Cells in Rheumatoid Arthritis	0.000387	282	112
NK	Tec Kinase Signaling	0.000421	149	66
NK	Agranulocyte Adhesion and Diapedesis	0.000421	173	73
NK	fMLP Signaling in Neutrophils	0.000495	106	49
NK	Fc_ Receptor-mediated Phagocytosis in Macrophages and Monocytes	0.00111	92	43
NK	CD28 Signaling in T Helper Cells	0.0012	107	48
NK	Production of Nitric Oxide and Reactive Oxygen Species in Macrophages	0.00148	179	73
NK	Ephrin B Signaling	0.00183	73	35
NK	Role of NFAT in Regulation of the Immune Response	0.00269	160	65
NK	Type I Diabetes Mellitus Signaling	0.00319	101	44
NK	Role of IL-17F in Allergic Inflammatory Airway Diseases	0.00551	41	21
NK	T Helper Cell Differentiation	0.00555	62	29
NK	iCOS-iCOSL Signaling in T Helper Cells	0.00557	97	41
NK	Antigen Presentation Pathway	0.00579	34	18
NK	T Cell Receptor Signaling	0.00591	94	40
NK	NF-_B Signaling	0.00605	157	61
NK	Dendritic Cell Maturation	0.00704	159	61
NK	Acute Phase Response Signaling	0.00794	167	63
NK	Acute Myeloid Leukemia Signaling	0.00811	76	33
NK	CCR3 Signaling in Eosinophils	0.00878	112	45
NK	PI3K Signaling in B Lymphocytes	0.0091	122	48
NK	B Cell Receptor Signaling	0.00936	155	59
CD8 T	Leukocyte Extravasation Signaling	1.34e-06	192	85
CD8 T	Role of Macrophages, Fibroblasts and Endothelial Cells in Rheumatoid Arthritis	6.95e-06	282	113
CD8 T	Granulocyte Adhesion and Diapedesis	7.98e-06	163	72
CD8 T	PKC_ Signaling in T Lymphocytes	9.92e-06	107	52
CD8 T	Role of NFAT in Regulation of the Immune Response	1.3e-05	160	70
CD8 T	CD28 Signaling in T Helper Cells	1.32e-05	107	51
CD8 T	NF-_B Signaling	3.57e-05	157	68
CD8 T	fMLP Signaling in Neutrophils	4.82e-05	106	49
CD8 T	Ephrin B Signaling	6.83e-05	73	37
CD8 T	Fc_ Receptor-mediated Phagocytosis in Macrophages and Monocytes	0.000117	92	43
CD8 T	Acute Myeloid Leukemia Signaling	0.000149	76	37
CD8 T	T Cell Receptor Signaling	0.00018	94	43
CD8 T	Tec Kinase Signaling	0.000352	149	61
CD8 T	Agranulocyte Adhesion and Diapedesis	0.000396	173	68
CD8 T	B Cell Receptor Signaling	0.000414	155	62
CD8 T	Type I Diabetes Mellitus Signaling	0.000439	101	44
CD8 T	Acute Phase Response Signaling	0.000512	167	66
CD8 T	Dendritic Cell Maturation	0.00052	159	63
CD8 T	T Helper Cell Differentiation	0.000945	62	29
CD8 T	Production of Nitric Oxide and Reactive Oxygen Species in Macrophages	0.00113	179	68
CD8 T	Natural Killer Cell Signaling	0.00176	105	42
CD8 T	iCOS-iCOSL Signaling in T Helper Cells	0.00179	97	40
CD8 T	CCR3 Signaling in Eosinophils	0.00184	112	45
CD8 T	PI3K Signaling in B Lymphocytes	0.00203	122	48
CD8 T	CTLA4 Signaling in Cytotoxic T Lymphocytes	0.00238	82	35
CD8 T	CCR5 Signaling in Macrophages	0.00436	62	27
CD8 T	Crosstalk between Dendritic Cells and Natural Killer Cells	0.00594	84	33
CD8 T	Fc Epsilon RI Signaling	0.0062	106	41
CD8 T	NF-_B Activation by Viruses	0.0079	73	30
CD8 T	Regulation of IL-2 Expression in Activated and Anergic T Lymphocytes	0.00827	75	30
CD4 T	Role of NFAT in Regulation of the Immune Response	7.95e-07	160	76
CD4 T	PKC_ Signaling in T Lymphocytes	2.37e-06	107	55
CD4 T	Leukocyte Extravasation Signaling	5.76e-06	192	84
CD4 T	CD28 Signaling in T Helper Cells	6.63e-06	107	53
CD4 T	Granulocyte Adhesion and Diapedesis	1.84e-05	163	72
CD4 T	Ephrin B Signaling	1.88e-05	73	39
CD4 T	Acute Myeloid Leukemia Signaling	2.61e-05	76	40
CD4 T	T Cell Receptor Signaling	7.74e-05	94	45
CD4 T	Role of Macrophages, Fibroblasts and Endothelial Cells in Rheumatoid Arthritis	7.75e-05	282	110
CD4 T	NF-_B Signaling	8.36e-05	157	68
CD4 T	fMLP Signaling in Neutrophils	0.000114	106	49
CD4 T	Type I Diabetes Mellitus Signaling	0.000184	101	47
CD4 T	Fc_ Receptor-mediated Phagocytosis in Macrophages and Monocytes	0.000223	92	43
CD4 T	B Cell Receptor Signaling	0.000223	155	65
CD4 T	Tec Kinase Signaling	0.000247	149	63
CD4 T	Dendritic Cell Maturation	0.000285	159	66
CD4 T	CTLA4 Signaling in Cytotoxic T Lymphocytes	0.000299	82	39
CD4 T	Natural Killer Cell Signaling	0.000373	105	46
CD4 T	Production of Nitric Oxide and Reactive Oxygen Species in Macrophages	0.000401	179	72
CD4 T	T Helper Cell Differentiation	0.000422	62	31
CD4 T	Agranulocyte Adhesion and Diapedesis	0.000563	173	69
CD4 T	Acute Phase Response Signaling	0.000618	167	67
CD4 T	iCOS-iCOSL Signaling in T Helper Cells	0.00106	97	42
CD4 T	PI3K Signaling in B Lymphocytes	0.00129	122	50
CD4 T	Role of IL-17F in Allergic Inflammatory Airway Diseases	0.00196	41	21
CD4 T	CCR3 Signaling in Eosinophils	0.00196	112	46
CD4 T	Regulation of IL-2 Expression in Activated and Anergic T Lymphocytes	0.00228	75	33
CD4 T	Antigen Presentation Pathway	0.00235	34	18
CD4 T	CCR5 Signaling in Macrophages	0.00295	62	28
CD4 T	Fc Epsilon RI Signaling	0.00368	106	43
CD4 T	NF-_B Activation by Viruses	0.00597	73	31
CD3 T	Role of NFAT in Regulation of the Immune Response	1.2e-07	160	89
CD3 T	PKC_ Signaling in T Lymphocytes	1.34e-07	107	65
CD3 T	fMLP Signaling in Neutrophils	2.22e-06	106	61
CD3 T	CD28 Signaling in T Helper Cells	2.61e-06	107	61
CD3 T	Leukocyte Extravasation Signaling	3.33e-06	192	97
CD3 T	Role of Macrophages, Fibroblasts and Endothelial Cells in Rheumatoid Arthritis	6.1e-06	282	133
CD3 T	NF-_B Signaling	9.83e-06	157	81
CD3 T	B Cell Receptor Signaling	1.04e-05	155	80
CD3 T	Production of Nitric Oxide and Reactive Oxygen Species in Macrophages	1.19e-05	179	90
CD3 T	Tumoricidal Function of Hepatic Natural Killer Cells	2.44e-05	24	19
CD3 T	Type I Diabetes Mellitus Signaling	2.72e-05	101	56
CD3 T	Tec Kinase Signaling	2.83e-05	149	76
CD3 T	Acute Myeloid Leukemia Signaling	4.43e-05	76	44
CD3 T	Granulocyte Adhesion and Diapedesis	5.29e-05	163	80
CD3 T	T Cell Receptor Signaling	6.1e-05	94	51
CD3 T	Dendritic Cell Maturation	8.52e-05	159	78
CD3 T	Fc_ Receptor-mediated Phagocytosis in Macrophages and Monocytes	8.82e-05	92	50
CD3 T	Natural Killer Cell Signaling	0.000124	105	54
CD3 T	iCOS-iCOSL Signaling in T Helper Cells	0.000175	97	51
CD3 T	Role of IL-17F in Allergic Inflammatory Airway Diseases	0.000191	41	26
CD3 T	PI3K Signaling in B Lymphocytes	0.000207	122	61
CD3 T	CTLA4 Signaling in Cytotoxic T Lymphocytes	0.000288	82	44
CD3 T	Antigen Presentation Pathway	0.000352	34	22
CD3 T	Ephrin B Signaling	0.000693	73	39
CD3 T	Agranulocyte Adhesion and Diapedesis	0.000759	173	79
CD3 T	Chronic Myeloid Leukemia Signaling	0.000806	92	47
CD3 T	T Helper Cell Differentiation	0.000912	62	34
CD3 T	Regulation of IL-2 Expression in Activated and Anergic T Lymphocytes	0.00104	75	39
CD3 T	CCR3 Signaling in Eosinophils	0.00112	112	54
CD3 T	Fc_RIIB Signaling in B Lymphocytes	0.0017	41	24
CD3 T	Acute Phase Response Signaling	0.00293	167	74
CD3 T	CCR5 Signaling in Macrophages	0.00293	62	32
CD3 T	NF-_B Activation by Viruses	0.00305	73	37
CD3 T	Fc Epsilon RI Signaling	0.00317	106	50
Treg	Leukocyte Extravasation Signaling	3.24e-08	192	79
Treg	Role of Macrophages, Fibroblasts and Endothelial Cells in Rheumatoid Arthritis	4.59e-08	282	105
Treg	Role of NFAT in Regulation of the Immune Response	7.29e-08	160	68
Treg	NF-_B Signaling	2.75e-07	157	65
Treg	CD28 Signaling in T Helper Cells	3e-07	107	49
Treg	Fc_ Receptor-mediated Phagocytosis in Macrophages and Monocytes	3.97e-07	92	44
Treg	fMLP Signaling in Neutrophils	7.27e-07	106	48
Treg	PKC_ Signaling in T Lymphocytes	1.06e-06	107	48
Treg	Tec Kinase Signaling	1.27e-06	149	61
Treg	Granulocyte Adhesion and Diapedesis	3.15e-06	163	63
Treg	T Cell Receptor Signaling	3.42e-06	94	42
Treg	CTLA4 Signaling in Cytotoxic T Lymphocytes	6.55e-06	82	38
Treg	Ephrin B Signaling	1.32e-05	73	34
Treg	Dendritic Cell Maturation	1.32e-05	159	60
Treg	iCOS-iCOSL Signaling in T Helper Cells	2.18e-05	97	41
Treg	Natural Killer Cell Signaling	2.3e-05	105	43
Treg	B Cell Receptor Signaling	3.12e-05	155	58
Treg	Acute Myeloid Leukemia Signaling	3.41e-05	76	34
Treg	Production of Nitric Oxide and Reactive Oxygen Species in Macrophages	8.04e-05	179	64
Treg	Acute Phase Response Signaling	0.000105	167	59
Treg	Type I Diabetes Mellitus Signaling	0.000144	101	40
Treg	CCR3 Signaling in Eosinophils	0.000175	112	43
Treg	Fc Epsilon RI Signaling	0.0002	106	41
Treg	Crosstalk between Dendritic Cells and Natural Killer Cells	0.000283	84	33
Treg	CCR5 Signaling in Macrophages	0.000283	62	27
Treg	PI3K Signaling in B Lymphocytes	0.000314	122	45
Treg	T Helper Cell Differentiation	0.000317	62	27
Treg	Regulation of IL-2 Expression in Activated and Anergic T Lymphocytes	0.00106	75	29
Treg	Agranulocyte Adhesion and Diapedesis	0.00141	173	56
Treg	Fc_RIIB Signaling in B Lymphocytes	0.00249	41	18
Treg	NF-_B Activation by Viruses	0.00457	73	27
