## Supplemental Table 3 for "ILnc: Prioritizing Long Non-coding RNAs for Pan-cancer Analysis of Immune Cell Infiltration"

### Sheet: Sheet1
Table S3. Functional enrichment results (BP)
Cell	BP_term	FDR	ng	ncommon
B	GO:0006955~immune response	8.51e-07	305	126
B	GO:0045087~innate immune response	0.000135	64	33
B	GO:0006954~inflammatory response	0.000186	185	76
B	GO:0042116~macrophage activation	0.00041	8	7
B	GO:0002218~activation of innate immune response	0.00109	7	6
B	GO:0002281~macrophage activation during immune response	0.00109	7	6
B	GO:0002758~innate immune response-activating signal transduction	0.00109	7	6
B	GO:0002282~microglial cell activation during immune response	0.00265	6	5
B	GO:0052166~positive regulation by symbiont of host innate immunity	0.00265	6	5
B	GO:0052167~modulation by symbiont of host innate immunity	0.00265	6	5
B	GO:0052305~positive regulation by organism of innate immunity in other organism during symbiotic interaction	0.00265	6	5
B	GO:0052306~modulation by organism of innate immunity in other organism during symbiotic interaction	0.00265	6	5
B	GO:0052552~modulation by organism of immune response of other organism during symbiotic interaction	0.00265	6	5
B	GO:0052553~modulation by symbiont of host immune response	0.00265	6	5
B	GO:0052555~positive regulation by organism of immune response of other organism during symbiotic interaction	0.00265	6	5
B	GO:0052556~positive regulation by symbiont of host immune response	0.00265	6	5
B	GO:0052564~response to immune response of other organism during symbiotic interaction	0.00265	6	5
B	GO:0052572~response to host immune response	0.00265	6	5
B	GO:0002526~acute inflammatory response	0.00595	42	20
B	GO:0048002~antigen processing and presentation of peptide antigen	0.00666	13	8
B	GO:0002263~cell activation during immune response	0.00729	11	7
B	GO:0002366~leukocyte activation during immune response	0.00729	11	7
B	GO:0032677~regulation of interleukin-8 production	0.00767	7	5
B	GO:0032675~regulation of interleukin-6 production	0.00988	21	11
DC	GO:0006955~immune response	2.59e-06	305	139
DC	GO:0006954~inflammatory response	1.97e-05	185	89
DC	GO:0051249~regulation of lymphocyte activation	0.0027	95	45
DC	GO:0019882~antigen processing and presentation	0.00275	27	16
DC	GO:0032870~cellular response to hormone stimulus	0.00364	64	32
DC	GO:0042116~macrophage activation	0.00657	8	6
DC	GO:0051251~positive regulation of lymphocyte activation	0.00882	68	32
Granulocytes	GO:0006955~immune response	5.91e-05	305	143
Granulocytes	GO:0045087~innate immune response	0.00111	64	36
Granulocytes	GO:0006954~inflammatory response	0.0043	185	85
Granulocytes	GO:0019882~antigen processing and presentation	0.00643	27	16
Granulocytes	GO:0002526~acute inflammatory response	0.0089	42	23
Granulocytes	GO:0042116~macrophage activation	0.00978	8	6
M0	GO:0006955~immune response	1.03e-06	305	158
M0	GO:0006954~inflammatory response	0.000117	185	97
M0	GO:0050830~defense response to Gram-positive bacterium	0.000647	15	12
M0	GO:0045087~innate immune response	0.000703	64	38
M0	GO:0002263~cell activation during immune response	0.00156	11	9
M0	GO:0002366~leukocyte activation during immune response	0.00156	11	9
M0	GO:0051249~regulation of lymphocyte activation	0.00194	95	51
M0	GO:0002684~positive regulation of immune system process	0.00376	102	53
M0	GO:0032675~regulation of interleukin-6 production	0.00549	21	14
M0	GO:0045321~leukocyte activation	0.00735	99	50
M0	GO:0002694~regulation of leukocyte activation	0.00826	75	39
M0	GO:0032870~cellular response to hormone stimulus	0.00891	64	34
M0	GO:0002526~acute inflammatory response	0.00891	42	24
M1	GO:0006955~immune response	2.52e-07	305	152
M1	GO:0006954~inflammatory response	2.6e-05	185	94
M1	GO:0045087~innate immune response	0.000695	64	36
M1	GO:0050830~defense response to Gram-positive bacterium	0.00196	15	11
M1	GO:0051249~regulation of lymphocyte activation	0.00268	95	48
M1	GO:0032675~regulation of interleukin-6 production	0.00281	21	14
M1	GO:0051251~positive regulation of lymphocyte activation	0.00297	68	36
M1	GO:0002694~regulation of leukocyte activation	0.0032	75	39
M1	GO:0032870~cellular response to hormone stimulus	0.00326	64	34
M1	GO:0002684~positive regulation of immune system process	0.00352	102	50
M1	GO:0002696~positive regulation of leukocyte activation	0.00384	72	37
M1	GO:0002263~cell activation during immune response	0.00571	11	8
M1	GO:0002366~leukocyte activation during immune response	0.00571	11	8
M1	GO:0019882~antigen processing and presentation	0.00597	27	16
M1	GO:0045321~leukocyte activation	0.00825	99	47
M1	GO:0002520~immune system development	0.00882	94	45
M1	GO:0042116~macrophage activation	0.00882	8	6
M2	GO:0006955~immune response	5.51e-07	305	148
M2	GO:0006954~inflammatory response	5.99e-06	185	95
M2	GO:0045087~innate immune response	6.87e-05	64	38
M2	GO:0019882~antigen processing and presentation	0.00361	27	16
M2	GO:0002263~cell activation during immune response	0.00518	11	8
M2	GO:0002366~leukocyte activation during immune response	0.00518	11	8
M2	GO:0002252~immune effector process	0.00773	52	27
M2	GO:0042116~macrophage activation	0.00803	8	6
M2	GO:0050830~defense response to Gram-positive bacterium	0.00805	15	10
M2	GO:0006959~humoral immune response	0.0094	44	23
Macrophage	GO:0006955~immune response	0.000156	305	109
Macrophage	GO:0006954~inflammatory response	0.00503	185	65
Macrophage	GO:0019882~antigen processing and presentation	0.00577	27	13
Macrophage	GO:0032677~regulation of interleukin-8 production	0.00605	7	5
Monocyte	GO:0006955~immune response	7.44e-05	305	119
Monocyte	GO:0006954~inflammatory response	0.000368	185	76
Monocyte	GO:0042116~macrophage activation	0.00048	8	7
Monocyte	GO:0002218~activation of innate immune response	0.00119	7	6
Monocyte	GO:0002281~macrophage activation during immune response	0.00119	7	6
Monocyte	GO:0002758~innate immune response-activating signal transduction	0.00119	7	6
Monocyte	GO:0002263~cell activation during immune response	0.00205	11	8
Monocyte	GO:0002366~leukocyte activation during immune response	0.00205	11	8
Monocyte	GO:0019882~antigen processing and presentation	0.00223	27	15
Monocyte	GO:0002282~microglial cell activation during immune response	0.00294	6	5
Monocyte	GO:0052166~positive regulation by symbiont of host innate immunity	0.00294	6	5
Monocyte	GO:0052167~modulation by symbiont of host innate immunity	0.00294	6	5
Monocyte	GO:0052305~positive regulation by organism of innate immunity in other organism during symbiotic interaction	0.00294	6	5
Monocyte	GO:0052306~modulation by organism of innate immunity in other organism during symbiotic interaction	0.00294	6	5
Monocyte	GO:0052552~modulation by organism of immune response of other organism during symbiotic interaction	0.00294	6	5
Monocyte	GO:0052553~modulation by symbiont of host immune response	0.00294	6	5
Monocyte	GO:0052555~positive regulation by organism of immune response of other organism during symbiotic interaction	0.00294	6	5
Monocyte	GO:0052556~positive regulation by symbiont of host immune response	0.00294	6	5
Monocyte	GO:0052564~response to immune response of other organism during symbiotic interaction	0.00294	6	5
Monocyte	GO:0052572~response to host immune response	0.00294	6	5
Monocyte	GO:0045087~innate immune response	0.00391	64	29
Monocyte	GO:0002757~immune response-activating signal transduction	0.00695	13	8
Monocyte	GO:0002764~immune response-regulating signal transduction	0.00695	13	8
Monocyte	GO:0032870~cellular response to hormone stimulus	0.00763	64	28
Monocyte	GO:0032677~regulation of interleukin-8 production	0.00804	7	5
Neutrophil	GO:0006955~immune response	0.00162	305	127
Neutrophil	GO:0006954~inflammatory response	0.00329	185	81
Neutrophil	GO:0042116~macrophage activation	0.00724	8	6
NK	GO:0006955~immune response	4.2e-06	305	127
NK	GO:0006954~inflammatory response	6.47e-05	185	80
NK	GO:0019882~antigen processing and presentation	0.000642	27	16
NK	GO:0045087~innate immune response	0.00338	64	30
NK	GO:0051249~regulation of lymphocyte activation	0.00343	95	41
NK	GO:0042116~macrophage activation	0.00447	8	6
NK	GO:0002263~cell activation during immune response	0.00899	11	7
NK	GO:0002366~leukocyte activation during immune response	0.00899	11	7
NK	GO:0002526~acute inflammatory response	0.00909	42	20
NK	GO:0002218~activation of innate immune response	0.00909	7	5
NK	GO:0002281~macrophage activation during immune response	0.00909	7	5
NK	GO:0002758~innate immune response-activating signal transduction	0.00909	7	5
NK	GO:0032677~regulation of interleukin-8 production	0.00909	7	5
CD8 T	GO:0006955~immune response	1.29e-09	305	131
CD8 T	GO:0006954~inflammatory response	9.4e-07	185	82
CD8 T	GO:0045087~innate immune response	3.21e-05	64	34
CD8 T	GO:0002526~acute inflammatory response	0.000207	42	23
CD8 T	GO:0042116~macrophage activation	0.0003	8	7
CD8 T	GO:0051249~regulation of lymphocyte activation	0.000434	95	42
CD8 T	GO:0006959~humoral immune response	0.0005	44	23
CD8 T	GO:0002218~activation of innate immune response	0.000844	7	6
CD8 T	GO:0002281~macrophage activation during immune response	0.000844	7	6
CD8 T	GO:0002758~innate immune response-activating signal transduction	0.000844	7	6
CD8 T	GO:0002263~cell activation during immune response	0.00135	11	8
CD8 T	GO:0002366~leukocyte activation during immune response	0.00135	11	8
CD8 T	GO:0002684~positive regulation of immune system process	0.00197	102	42
CD8 T	GO:0051251~positive regulation of lymphocyte activation	0.00202	68	30
CD8 T	GO:0002282~microglial cell activation during immune response	0.00202	6	5
CD8 T	GO:0052166~positive regulation by symbiont of host innate immunity	0.00202	6	5
CD8 T	GO:0052167~modulation by symbiont of host innate immunity	0.00202	6	5
CD8 T	GO:0052305~positive regulation by organism of innate immunity in other organism during symbiotic interaction	0.00202	6	5
CD8 T	GO:0052306~modulation by organism of innate immunity in other organism during symbiotic interaction	0.00202	6	5
CD8 T	GO:0052552~modulation by organism of immune response of other organism during symbiotic interaction	0.00202	6	5
CD8 T	GO:0052553~modulation by symbiont of host immune response	0.00202	6	5
CD8 T	GO:0052555~positive regulation by organism of immune response of other organism during symbiotic interaction	0.00202	6	5
CD8 T	GO:0052556~positive regulation by symbiont of host immune response	0.00202	6	5
CD8 T	GO:0052564~response to immune response of other organism during symbiotic interaction	0.00202	6	5
CD8 T	GO:0052572~response to host immune response	0.00202	6	5
CD8 T	GO:0002252~immune effector process	0.00208	52	24
CD8 T	GO:0032675~regulation of interleukin-6 production	0.0023	21	12
CD8 T	GO:0002541~activation of plasma proteins involved in acute inflammatory response	0.00429	32	16
CD8 T	GO:0002694~regulation of leukocyte activation	0.00444	75	31
CD8 T	GO:0002757~immune response-activating signal transduction	0.00502	13	8
CD8 T	GO:0002764~immune response-regulating signal transduction	0.00502	13	8
CD8 T	GO:0002696~positive regulation of leukocyte activation	0.00526	72	30
CD8 T	GO:0032677~regulation of interleukin-8 production	0.00665	7	5
CD8 T	GO:0030183~B cell differentiation	0.0084	21	11
CD8 T	GO:0006952~defense response	0.00911	295	97
CD4 T	GO:0006955~immune response	1.95e-11	305	140
CD4 T	GO:0006954~inflammatory response	2.24e-06	185	83
CD4 T	GO:0045087~innate immune response	1.45e-05	64	35
CD4 T	GO:0051249~regulation of lymphocyte activation	3.69e-05	95	46
CD4 T	GO:0042116~macrophage activation	0.000354	8	7
CD4 T	GO:0019882~antigen processing and presentation	0.000393	27	16
CD4 T	GO:0051251~positive regulation of lymphocyte activation	0.000442	68	33
CD4 T	GO:0002526~acute inflammatory response	0.000839	42	22
CD4 T	GO:0002218~activation of innate immune response	0.00095	7	6
CD4 T	GO:0002281~macrophage activation during immune response	0.00095	7	6
CD4 T	GO:0002758~innate immune response-activating signal transduction	0.00095	7	6
CD4 T	GO:0002696~positive regulation of leukocyte activation	0.00102	72	33
CD4 T	GO:0002757~immune response-activating signal transduction	0.00152	13	9
CD4 T	GO:0002764~immune response-regulating signal transduction	0.00152	13	9
CD4 T	GO:0002263~cell activation during immune response	0.00152	11	8
CD4 T	GO:0002366~leukocyte activation during immune response	0.00152	11	8
CD4 T	GO:0006959~humoral immune response	0.00171	44	22
CD4 T	GO:0002684~positive regulation of immune system process	0.00189	102	43
CD4 T	GO:0002694~regulation of leukocyte activation	0.00231	75	33
CD4 T	GO:0002282~microglial cell activation during immune response	0.00231	6	5
CD4 T	GO:0052166~positive regulation by symbiont of host innate immunity	0.00231	6	5
CD4 T	GO:0052167~modulation by symbiont of host innate immunity	0.00231	6	5
CD4 T	GO:0052305~positive regulation by organism of innate immunity in other organism during symbiotic interaction	0.00231	6	5
CD4 T	GO:0052306~modulation by organism of innate immunity in other organism during symbiotic interaction	0.00231	6	5
CD4 T	GO:0052552~modulation by organism of immune response of other organism during symbiotic interaction	0.00231	6	5
CD4 T	GO:0052553~modulation by symbiont of host immune response	0.00231	6	5
CD4 T	GO:0052555~positive regulation by organism of immune response of other organism during symbiotic interaction	0.00231	6	5
CD4 T	GO:0052556~positive regulation by symbiont of host immune response	0.00231	6	5
CD4 T	GO:0052564~response to immune response of other organism during symbiotic interaction	0.00231	6	5
CD4 T	GO:0052572~response to host immune response	0.00231	6	5
CD4 T	GO:0032675~regulation of interleukin-6 production	0.00299	21	12
CD4 T	GO:0002252~immune effector process	0.00761	52	23
CD4 T	GO:0032677~regulation of interleukin-8 production	0.00761	7	5
CD4 T	GO:0006952~defense response	0.00863	295	100
CD4 T	GO:0002521~leukocyte differentiation	0.00949	56	24
CD3 T	GO:0006955~immune response	5.63e-10	305	156
CD3 T	GO:0006954~inflammatory response	4.58e-06	185	94
CD3 T	GO:0045087~innate immune response	1.81e-05	64	39
CD3 T	GO:0051249~regulation of lymphocyte activation	0.000194	95	50
CD3 T	GO:0002263~cell activation during immune response	0.000833	11	9
CD3 T	GO:0002366~leukocyte activation during immune response	0.000833	11	9
CD3 T	GO:0042116~macrophage activation	0.00102	8	7
CD3 T	GO:0050830~defense response to Gram-positive bacterium	0.0014	15	11
CD3 T	GO:0002684~positive regulation of immune system process	0.0014	102	50
CD3 T	GO:0032675~regulation of interleukin-6 production	0.00215	21	14
CD3 T	GO:0002218~activation of innate immune response	0.00224	7	6
CD3 T	GO:0002281~macrophage activation during immune response	0.00224	7	6
CD3 T	GO:0002758~innate immune response-activating signal transduction	0.00224	7	6
CD3 T	GO:0002252~immune effector process	0.00255	52	28
CD3 T	GO:0019882~antigen processing and presentation	0.00325	27	16
CD3 T	GO:0002696~positive regulation of leukocyte activation	0.00339	72	36
CD3 T	GO:0002694~regulation of leukocyte activation	0.00396	75	37
CD3 T	GO:0002757~immune response-activating signal transduction	0.0048	13	9
CD3 T	GO:0002764~immune response-regulating signal transduction	0.0048	13	9
CD3 T	GO:0051251~positive regulation of lymphocyte activation	0.0048	68	34
CD3 T	GO:0002282~microglial cell activation during immune response	0.0048	6	5
CD3 T	GO:0052166~positive regulation by symbiont of host innate immunity	0.0048	6	5
CD3 T	GO:0052167~modulation by symbiont of host innate immunity	0.0048	6	5
CD3 T	GO:0052305~positive regulation by organism of innate immunity in other organism during symbiotic interaction	0.0048	6	5
CD3 T	GO:0052306~modulation by organism of innate immunity in other organism during symbiotic interaction	0.0048	6	5
CD3 T	GO:0052552~modulation by organism of immune response of other organism during symbiotic interaction	0.0048	6	5
CD3 T	GO:0052553~modulation by symbiont of host immune response	0.0048	6	5
CD3 T	GO:0052555~positive regulation by organism of immune response of other organism during symbiotic interaction	0.0048	6	5
CD3 T	GO:0052556~positive regulation by symbiont of host immune response	0.0048	6	5
CD3 T	GO:0052564~response to immune response of other organism during symbiotic interaction	0.0048	6	5
CD3 T	GO:0052572~response to host immune response	0.0048	6	5
CD3 T	GO:0045321~leukocyte activation	0.00583	99	46
CD3 T	GO:0002526~acute inflammatory response	0.00777	42	22
Treg	GO:0006955~immune response	1.93e-11	305	123
Treg	GO:0006954~inflammatory response	4.64e-07	185	74
Treg	GO:0051249~regulation of lymphocyte activation	2.23e-05	95	41
Treg	GO:0045087~innate immune response	5.74e-05	64	30
Treg	GO:0002684~positive regulation of immune system process	5.74e-05	102	42
Treg	GO:0051251~positive regulation of lymphocyte activation	5.74e-05	68	31
Treg	GO:0002696~positive regulation of leukocyte activation	0.000185	72	31
Treg	GO:0006959~humoral immune response	0.000462	44	21
Treg	GO:0006952~defense response	0.00059	295	92
Treg	GO:0002694~regulation of leukocyte activation	0.0011	75	30
Treg	GO:0002282~microglial cell activation during immune response	0.00123	6	5
Treg	GO:0052166~positive regulation by symbiont of host innate immunity	0.00123	6	5
Treg	GO:0052167~modulation by symbiont of host innate immunity	0.00123	6	5
Treg	GO:0052305~positive regulation by organism of innate immunity in other organism during symbiotic interaction	0.00123	6	5
Treg	GO:0052306~modulation by organism of innate immunity in other organism during symbiotic interaction	0.00123	6	5
Treg	GO:0052552~modulation by organism of immune response of other organism during symbiotic interaction	0.00123	6	5
Treg	GO:0052553~modulation by symbiont of host immune response	0.00123	6	5
Treg	GO:0052555~positive regulation by organism of immune response of other organism during symbiotic interaction	0.00123	6	5
Treg	GO:0052556~positive regulation by symbiont of host immune response	0.00123	6	5
Treg	GO:0052564~response to immune response of other organism during symbiotic interaction	0.00123	6	5
Treg	GO:0052572~response to host immune response	0.00123	6	5
Treg	GO:0042116~macrophage activation	0.00144	8	6
Treg	GO:0045321~leukocyte activation	0.00184	99	36
Treg	GO:0002252~immune effector process	0.00209	52	22
Treg	GO:0002757~immune response-activating signal transduction	0.00226	13	8
Treg	GO:0002764~immune response-regulating signal transduction	0.00226	13	8
Treg	GO:0046649~lymphocyte activation	0.0029	87	32
Treg	GO:0002526~acute inflammatory response	0.00338	42	18
Treg	GO:0002218~activation of innate immune response	0.00383	7	5
Treg	GO:0002281~macrophage activation during immune response	0.00383	7	5
Treg	GO:0002758~innate immune response-activating signal transduction	0.00383	7	5
Treg	GO:0032677~regulation of interleukin-8 production	0.00383	7	5
Treg	GO:0002521~leukocyte differentiation	0.00415	56	22
Treg	GO:0002253~activation of immune response	0.00503	28	13
Treg	GO:0002541~activation of plasma proteins involved in acute inflammatory response	0.00513	32	14
Treg	GO:0030183~B cell differentiation	0.00644	21	10
Treg	GO:0032675~regulation of interleukin-6 production	0.00644	21	10
Treg	GO:0019882~antigen processing and presentation	0.00685	27	12
Treg	GO:0032946~positive regulation of mononuclear cell proliferation	0.00692	30	13
Treg	GO:0070665~positive regulation of leukocyte proliferation	0.00692	30	13
Treg	GO:0048002~antigen processing and presentation of peptide antigen	0.00772	13	7
Treg	GO:0050727~regulation of inflammatory response	0.00853	16	8
Treg	GO:0042113~B cell activation	0.00853	32	13
Treg	GO:0042110~T cell activation	0.00855	54	20
Treg	GO:0002263~cell activation during immune response	0.00995	11	6
Treg	GO:0002366~leukocyte activation during immune response	0.00995	11	6
