## Supplemental Table 2 for "ILnc: Prioritizing Long Non-coding RNAs for Pan-cancer Analysis of Immune Cell Infiltration"

### Sheet: Sheet1
Table S2. The number and estimate accuracy of LncRNA Signature sets.
Cell Type	Initial LncRNA Signature	Initial Estimate Accuracy	LncRNA Signature Number	Estimate Accuracy
	Number
B	800	0.963	771	0.973
DC	800	0.935	621	0.95
Granulocyte	500	0.893	469	0.941
M0	600	0.903	477	0.955
M1	700	0.928	588	0.947
M2	800	0.912	720	0.941
Macrophage	500	0.916	426	0.932
Monocyte	500	0.908	397	0.951
Neutrophil	800	0.899	189	0.917
NK	1000	0.884	895	0.946
CD8 T	600	0.965	553	0.971
CD4 T	600	0.932	523	0.95
CD3 T	500	0.853	402	0.926
Treg	500	0.918	233	0.914
